# Niclosamide reverses SARS-CoV-2 control of lipophagy

**DOI:** 10.1101/2021.07.11.451951

**Authors:** Timothy J. Garrett, Heather Coatsworth, Iqbal Mahmud, Timothy Hamerly, Caroline J. Stephenson, Hoda S. Yazd, Jasmine Ayers, Megan R. Miller, John A. Lednicky, Rhoel R. Dinglasan

## Abstract

The global effort to combat COVID-19 rapidly produced a shortlist of approved drugs with anti-viral activities for clinical repurposing. However, the jump to clinical testing was lethal in some cases as a full understanding of the mechanism of antiviral activity as opposed to pleiotropic activity/toxicity for these drugs was lacking. Through parallel lipidomic and transcriptomic analyses we observed massive reorganization of lipid profiles of infected Vero E6 cells, especially plasmalogens that correlated with increased levels of virus replication. Niclosamide (NIC), a poorly soluble anti-helminth drug identified for repurposed treatment of COVID-19, reduced the total lipid profile that would otherwise amplify during virus infection. NIC treatment reduced the abundance of plasmalogens, diacylglycerides, and ceramides, which are required for virus production. Future screens of approved drugs may identify more druggable compounds than NIC that can safely but effectively counter SARS-CoV-2 subversion of lipid metabolism thereby reducing virus replication. However, these data support the consideration of niclosamide as a potential COVID-19 therapeutic given its modulation of lipophagy leading to the reduction of virus egress and the subsequent regulation of key lipid mediators of pathological inflammation.
