## Supplementary Tables for "Niclosamide reverses SARS-CoV-2 control of lipophagy": Table S1.xls

### Sheet: Legend
	Table S1A. Sample Manifest
	Table S1B. Number of differentially expressed genes called by DESeq2 per comparison. A: Effect of Time, B: Effect of Virus, and C: Effect of Drug. Genes were designated as differentially expressed if their adjusted p-value was equal to or less than 0.05, and their absolute log2 fold change was equal to or greater than 1.

### Sheet: S1A- Sample Manifest 
Drug	Virus	Hour	Replicate	Sample Name
No drug	No virus	0	1	xx0_1
No drug	No virus	0	2	xx0_2
No drug	No virus	0	3	xx0_3
Vehicle	No virus	16	1	xx16_1
Vehicle	No virus	16	2	xx16_2
Vehicle	No virus	16	3	xx16_3
Vehicle	No virus	48	1	xx48_1
Vehicle	No virus	48	2	xx48_2
Vehicle	No virus	48	3	xx48_3
Niclosamide	SARS COV-2 UF-19	16	2	NV16_1
Niclosamide	SARS COV-2 UF-19	16	2	NV16_2
Niclosamide	SARS COV-2 UF-19	16	3	NV16_3
Niclosamide	SARS COV-2 UF-19	48	1	NV48_1
Niclosamide	SARS COV-2 UF-19	48	2	NV48_2
Niclosamide	SARS COV-2 UF-19	48	3	NV48_3
Niclosamide	No virus	16	1	Nx16_1
Niclosamide	No virus	16	2	Nx16_2
Niclosamide	No virus	16	3	Nx16_3
Niclosamide	No virus	48	1	Nx48_1
Niclosamide	No virus	48	2	Nx48_2
Niclosamide	No virus	48	3	Nx48_3
Vehicle	SARS COV-2 UF-19	16	1	xV16_1
Vehicle	SARS COV-2 UF-19	16	2	xV16_2
Vehicle	SARS COV-2 UF-19	16	3	xV16_3
Vehicle	SARS COV-2 UF-19	48	1	xV48_1
Vehicle	SARS COV-2 UF-19	48	2	xV48_2
Vehicle	SARS COV-2 UF-19	48	3	xV48_3

### Sheet: S1B-Comparison groups 
A				B				C
Comparison group 1	Comparison group 2	# of DE genes		Comparison group 1	Comparison group 2	# of DE genes		Comparison group 1	Comparison group 2	# of DE genes
xx0_1, xx0_2, xx0_3	xx16_1, xx16_2, xx16_3	0		xx16_1, xx16_2, xx16_3	xV16_1, xV16_2, xV16_3	585		xx16_1, xx16_2, xx16_3	Nx16_1, Nx16_2, Nx16_3	2447
xx0_1, xx0_2, xx0_3	xx48_1, xx48_2, xx48_3	0		xx48_1, xx48_2, xx48_3	xV48_1, xV48_2, xV48_3	562		xx48_1, xx48_2, xx48_3	Nx48_1, Nx48_2, Nx48_3	2846
xx16_1, xx16_2, xx16_3	xx48_1, xx48_2, xx48_3	0		Nx16_1, Nx16_2, Nx16_3	NV16_2, NV16_3	3083		xV16_1, xV16_2, xV16_3	NV16_2, NV16_Time	3617
NV16_2, NV16_3	NV48_1, NV48_2, NV48_3	0		Nx48_1, Nx48_2, Nx48_3	NV48_1, NV48_2, NV48_3	1595		xV48_1, xV48_2, xV48_3	NV48_1, NV48_2, NV48_3	0
Nx16_1, Nx16_2, Nx16_3	Nx48_1, Nx48_2, Nx48_3	860
xV16_1, xV16_2, xV16_3	xV48_1, xV48_2, xV48_3	109
